# A behavior-manipulating virus relative as a source of adaptive genes for parasitoid wasps

**DOI:** 10.1101/342758

**Authors:** D. Di Giovanni, D. Lepetit, M. Boulesteix, Y. Couté, M. Ravallec, J. Varaldi

## Abstract

To circumvent host immune response, some hymenopteran endo-parasitoids produce virus-like structures in their reproductive apparatus that are injected into the host together with the eggs. These viral-like structures are absolutely necessary for the reproduction of these wasps. The viral evolutionary origin of these viral-like particles has been demonstrated in only a few cases of wasp species all belonging to the Ichneumonoidea superfamily. In addition, the nature of the initial virus-wasp association remains unknown for all. This is either because no closely related descendant infects the wasps, because it has not been sampled yet, or because the virus lineage went extinct. In this paper, we show that the virus-like particles (VLPs) produced by endoparasitoids of *Drosophila* belonging to the *Leptopilina* genus (superfamily Cynipoidea) do have a viral origin, solving the debate on their origin. Furthermore, the ancestral donor virus still has close relatives infecting one of the wasp species, thus giving us insights on the ecological interaction that possibly allowed the domestication process. Intriguingly, this contemporary virus is both vertically and horizontally transmitted and has the particularity to manipulate the superparasitism behavior of the wasp. This raises the possibility that behavior manipulation has been instrumental in the birth of such association between wasps and viruses.
