## supplementary table 7 for "A behavior-manipulating virus relative as a source of adaptive genes for parasitoid wasps"

### Sheet: Comparison
Supplemental Table 7: mass spectrometry-based characterization of VLP proteome.
The VLP proteomes from 2 independent biological replicates were characterized by mass spectrometry-based proteomics (false discovery rate kept inferior to 1% at the peptide-spectrum match level) and compared using Proline software.
Description was obtained using the PANZZER2 suite (Toronen P, Medlar A, Holm L (2018) PANNZER2: A rapid functional annotation webserver. Nucl. Acids Res.46, W84-W88).
Accession	MW	Coverage	sample 1			sample 2			description
			Pep	SC	SSC	Pep	SC	SSC			legend
g12490.t1	72665	31.96	25	53	46	21	43	36	Delta-aminolevulinic acid dehydratase		SSC	Specific Spectral Counts
g13378.t1	40566	46.88	21	63	63	19	74	74	Gastric triacylglycerol lipase		Pep	Number of identified peptides
g18394.t1	23589	63.59	21	38	36	23	60	54	RhoGAP		SC	Spectral Counts
g19442.t1	64184	46.67	19	24	24	21	31	31	NA			typical virulence protein
g21089.t1	44171	46.29	19	118	118	19	132	132	Venom serpin			LbFV homolog
g7824.t1	91179	24.91	18	24	24	13	15	15	Endoplasmin precursor
g20130.t1	95258	32.48	17	24	19	21	28	24	NA
g3916.t1	316922	9.59	17	20	20	18	23	23	NA
g22025.t1	19414	55.83	16	29	29	17	32	32	NA
g247.t1	101723	19.98	16	24	24	18	26	26	NA
g20177.t1	80035	32.29	15	20	20	18	25	25	NA
g13896.t1	45820	45.63	14	18	18	13	19	19	Glucose-methanol-choline oxidoreductase
g27718.t1	10262	73.86	14	23	21	17	52	46	NA
g21419.t1	101540	24.37	13	16	10	16	17	12	NA
g16194.t1	25347	46.33	12	26	10	10	25	12	NA
g7274.t1	69382	30.13	12	15	15	6	7	7	Dolichyl-diphosphooligosaccharide--protein glycosyltransferase subunit 1
g7656.t1	30917	45.93	12	26	10	14	26	13	NA
g1259.t1	56396	27.97	11	16	16	13	17	17	Protein disulfide-isomerase
g8776.t1	54941	29.38	11	13	13	7	7	7	ATP synthase subunit beta
g23005.t1	79063	25.07	10	10	7	14	16	12	NA
g24368.t1	39239	29.5	10	10	6	5	6	4	NA
g27130.t1	60870	15.46	10	10	5	5	5	2	NA
g13417.t1	71541	14.26	9	11	11	4	5	5	Dolichyl-diphosphooligosaccharide--protein glycosyltransferase subunit
g15166.t1	67435	19.29	9	13	13	11	14	14	NA
g18880.t1	91021	13.62	9	14	14	8	18	18	NA
g20934.t1	39583	47.83	9	10	10	13	19	19	NA
g23839.t1	48285	38.08	9	10	10	13	18	18	NA
g11592.t1	56563	16.16	8	9	9	5	5	5	Protein disulfide-isomerase
g17673.t1	137019	14.09	8	8	6	12	13	10	NA
g26199.t1	25475	46.93	8	10	9	9	14	12	NA
g3124.t1	41822	28.19	8	11	11	8	8	8	Alpha-actin
g5735.t1	46947	26.18	8	9	9	3	4	4	Thioredoxin/protein disulfide isomerase
g19192.t1	137090	8.8	7	7	5	7	7	4	NA
g20214.t1	7630	68.12	7	30	30	5	38	38	NA
g22788.t1	22322	38.62	7	13	13	8	15	15	NA
g23613.t1	15160	58.96	7	31	31	6	39	39	NA
g25753.t1	44492	19.59	7	9	7	8	10	9	NA
g6078.t1	102308	14.33	7	7	7	7	7	7	Hypoxia up-regulated protein 1
g11630.t1	29566	21.07	6	10	10	5	10	10	NA
g12150.t1	71688	7.91	6	9	2	4	7	0	Heat shock protein cognate 4
g17565.t1	165501	3.94	6	7	1	6	6	1	NA
g19441.t1	88586	11.64	6	6	6	2	2	2	NA
g20411.t1	35031	26.79	6	9	8	6	10	8	NA
g22070.t1	99669	9.2	6	7	3	6	7	1	NA
g2352.t1	46342	17.52	6	6	6	2	2	2	Ribosomal protein L4
g25522.t1	31386	33.46	6	7	2	9	10	3	NA
g27107.t1	25044	31.08	6	7	5	6	6	5	NA
g4648.t1	41103	19.72	6	7	7	6	7	7	Prostatic acid phosphatase
g7877.t1	19528	59.2	6	22	22	7	22	22	NA
g937.t1	433261	3.32	6	6	6	9	9	9	Apolipophorins
g11702.t1	65080	9.06	5	5	5	NA	NA	NA	Cytochrome P450 mono-oxygenase
g1195.t1	12524	32.67	5	6	6	3	4	4	NA
g19482.t1	18019	34.57	5	7	7	5	7	7	NA
g21730.t1	103153	9.24	5	5	0	7	7	2	NA
g2320.t1	60662	23.82	5	5	5	9	10	10	NA
g2387.t1	24650	35.02	5	21	21	7	20	20	Metalloproteinase inhibitor 3
g25079.t1	22531	28.93	5	7	7	3	6	6	NA
g28902.t1	16674	38.3	5	8	4	6	7	3	NA
g669.t1	49981	17.56	5	6	6	6	7	7	Tubulin alpha chain
g8282.t1	59129	15.42	5	5	5	2	2	2	Heavy chain, muscle Myosin (Fragment)
g8412.t1	26576	39.83	5	6	6	6	7	7	Ribosomal ribosomal protein S3
g8456.t1	14051	25.42	5	5	5	5	7	7	NA
g9088.t1	48977	17.93	5	7	7	6	10	10	Tubulin beta chain
g11084.t1	37736	16.42	4	5	5	5	5	5	Pyrimidine-specific ribonucleoside hydrolase
g11425.t1	33618	25.34	4	4	4	5	6	6	Adenosine deaminase related growth factor
g11675.t1	75117	7.56	4	5	5	2	2	2	Sulfhydryl oxidase
g11933.t1	20417	31.11	4	5	4	4	6	4	ADP-ribosylation factor
g13332.t1	104123	6.65	4	5	5	3	3	3	Calcium-transporting ATPase sarcoplasmic/endoplasmic reticulum type
g15014.t1	15381	40.74	4	5	5	5	7	7	NA
g19696.t1	125689	3.96	4	4	4	4	4	4	NA
g23729.t1	21859	24.35	4	7	7	4	5	5	NA
g24465.t1	48977	12.89	4	5	5	2	2	1	NA
g2479.t1	46957	14.43	4	4	4	2	2	2	Thiol-disulfide isomerase
g25831.t1	50549	12.11	4	4	4	4	4	4	NA
g25868.t1	37970	15.26	4	5	5	4	5	5	NA
g27108.t1	29598	40.31	4	7	4	7	8	5	NA
g3791.t1	84036	9.24	4	4	4	5	5	5	Fasciclin ii
g6685.t1	30212	17.91	4	4	4	3	4	4	Large subunit ribosomal protein L7Ae
g7087.t1	32054	24.83	4	5	5	3	3	3	60S acidic ribosomal protein P0
g8281.t1	84835	6.22	4	4	4	NA	NA	NA	Myosin heavy chain
g8573.t1	36133	15.29	4	5	5	3	4	4	NAD-dependent malate dehydrogenase
g10210.t1	59402	9.85	3	4	4	4	4	4	Mitochondrial ATP synthase subunit alpha
g10248.t1	17717	41.14	3	3	3	4	4	4	Peptidylprolyl isomerase
g10794.t1	27173	16.08	3	4	4	2	2	2	Short-chain alcohol dehydrogenase/3-hydroxyacyl-CoA dehydrogenase
g11662.t1	23202	14.49	3	5	4	2	2	1	Rab protein 1
g1247.t1	16585	21.77	3	4	4	3	6	6	NA
g1298.t1	30779	14.02	3	3	3	2	2	2	Ribosomal protein L6
g13184.t1	24408	20.56	3	4	4	3	6	6	CRAL-TRIO domain-containing protein (Fragment)
g1469.t1	28612	20	3	3	3	3	3	3	Endoplasmic reticulum resident protein 29
g15481.t1	97021	4.31	3	3	3	NA	NA	NA	NA
g1756.t1	55448	10.2	3	3	3	1	1	1	Sequestosome-1
g19027.t1	107098	3.49	3	3	1	4	4	1	NA
g20322.t1	88560	11.11	3	3	3	5	5	5	NA
g20781.t1	25877	15.67	3	3	2	2	2	1	NA
g21443.t1	21661	26.2	3	5	5	5	7	7	NA
g23282.t1	35726	7.67	3	3	3	3	3	3	NA
g23606.t1	17609	36.73	3	3	3	5	7	7	NA
g25297.t1	36192	9.84	3	4	4	NA	NA	NA	NA
g25630.t1	33966	11.44	3	3	3	NA	NA	NA	FAD dependent oxidoreductase (Fragment)
g26022.t1	37208	26.2	3	3	3	7	7	7	NA
g27699.t1	22231	32.61	3	3	2	4	4	4	NA
g28195.t1	18296	28.83	3	3	3	2	3	3	NA
g3358.t1	177858	4.99	3	4	4	5	5	5	Beta-mannosidase
g3549.t1	23860	19.71	3	4	4	2	2	2	40S ribosomal protein S8
g3893.t1	46314	6.49	3	3	3	1	1	1	Blast:Troponin T, skeletal muscle
g3942.t1	29465	20.69	3	3	3	4	4	4	40S ribosomal protein S4
g5585.t1	16208	24	3	3	3	2	2	2	Ribosomal protein S14
g5600.t1	52679	12.61	3	3	3	3	3	3	Peptidyl-alpha-hydroxyglycine alpha-amidating lyase
g5940.t1	15526	22.15	3	3	3	1	1	1	Superoxide dismutase [Cu-Zn], chloroplastic
g6088.t1	45699	11	3	3	3	3	3	3	Dolichyl-diphosphooligosaccharide--protein glycosyltransferase subunit STT3B
g6093.t1	34604	10.53	3	4	4	2	2	2	Oligosaccharyltransferase complex subunit gamma
g658.t1	22530	8.74	3	3	3	1	1	1	Peptidyl-prolyl cis-trans isomerase
g7654.t1	19782	27.17	3	4	4	3	4	4	Mesencephalic astrocyte-derived neurotrophic factor
g7876.t1	7785	36.36	3	3	3	3	4	4	NA
g882.t1	17770	11.25	3	3	3	1	1	1	CAP domain-containing protein
g9326.t1	190595	3.6	3	3	3	2	2	2	Clathrin heavy chain
Lb_LbFV_ORF85	26826	12.78	3	3	3	2	2	2	Ac81-like
g10324.t1	26268	10.43	2	2	2	2	2	2	NA
g10681.t1	20949	10.58	2	2	1	1	1	0	Rab-protein 14
g11248.t1	46950	7.02	2	2	2	1	1	1	Ribosomal protein L3 variant 1
g11424.t1	25897	18.02	2	3	3	2	4	4	NA
g11743.t1	29916	10.49	2	2	2	1	1	1	Ribosomal protein (Fragment)
g11746.t1	58468	4.32	2	2	2	NA	NA	NA	Fatty acyl-CoA reductase
g12.t1	30906	10.61	2	2	2	NA	NA	NA	Dnaj domain-containing protein 7 (Fragment)
g12151.t1	30215	10.15	2	3	3	1	1	1	Malectin-B
g12771.t1	24878	10.91	2	2	2	NA	NA	NA	Stromal cell-derived factor
g12939.t1	29112	11.83	2	3	3	NA	NA	NA	Vamp vesicle associated membrane protein associated protein a
g12983.t1	24674	10.33	2	2	2	1	1	1	Blast:Vesicle-trafficking protein SEC22b-B
g13022.t1	64805	6.1	2	2	2	1	1	1	DNA-binding protein of the nucleobindin family
g13146.t1	11726	20.75	2	3	1	2	2	1	Histone-fold-containing protein
g13251.t1	94802	3.91	2	2	2	NA	NA	NA	Putative molecular chaperone sec63 endoplasmic reticulum translocon component
g13729.t1	13919	19.2	2	5	5	2	3	3	NA
g1397.t1	16792	19.18	2	3	3	1	1	1	NA
g13993.t1	77119	4.07	2	2	2	NA	NA	NA	Myosin class II heavy chain
g14706.t1	57572	4.78	2	2	2	1	1	1	Eukaryotic translation initiation factor 6
g16716.t1	15436	38.06	2	3	3	3	3	3	Calreticulin
g16717.t1	33160	12.06	2	3	3	2	2	2	Calreticulin
g1685.t1	65437	6.93	2	3	3	2	2	2	Poly(U)-specific endoribonuclease-A
g176.t1	22571	8.29	2	2	2	1	1	1	Ribosomal protein S9 variant 1
g22586.t1	15107	24.81	2	3	3	3	3	3	Lysosomal alpha-mannosidase
g24649.t1	71441	3.45	2	2	2	NA	NA	NA	NA
g25331.t1	8029	38.57	2	4	4	2	4	4	NA
g26437.t1	7089	34.92	2	4	2	2	3	2	NA
g26546.t1	9934	34.78	2	10	10	2	11	11	NA
g26603.t1	29765	8.19	2	2	1	1	1	0	NA
g27228.t1	35506	13.03	2	2	1	3	3	2	NA
g28873.t1	17085	17.61	2	2	0	2	2	1	NA
g3017.t1	61863	6.98	2	2	2	2	2	2	Moesin/ezrin/radixin like protein 1
g3257.t1	43452	4.4	2	2	2	NA	NA	NA	Endoplasmic reticulum-Golgi intermediate compartment protein 3
g3802.t1	26156	15.42	2	2	1	3	4	2	NA
g3917.t1	347138	0.84	2	2	2	1	1	1	NA
g3992.t1	23506	10.78	2	2	2	1	1	1	Ribosomal protein L13
g4353.t1	50016	10.02	2	2	2	2	2	2	Dolichyl-diphosphooligosaccharide--protein glycosyltransferase 48 kDa subunit
g4483.t1	50910	4.33	2	2	2	1	1	1	Strictosidine synthase
g4910.t1	48842	6.18	2	2	2	NA	NA	NA	NA
g551.t1	21563	20.53	2	2	2	3	3	3	Sogatella furcifera 60S ribosomal protein L9 mRNA
g6174.t1	13381	17.39	2	2	2	NA	NA	NA	Ribosomal protein L36
g6246.t1	85509	6.6	2	2	2	2	2	2	Aconitate hydratase, mitochondrial
g6263.t1	84843	2.79	2	2	2	NA	NA	NA	Annexin
g7569.t1	50425	14.53	2	2	2	5	7	7	Elongation factor 1-alpha
g7587.t1	65701	4.21	2	3	3	NA	NA	NA	Transmembrane 9 superfamily member
g7680.t1	34371	12.86	2	2	2	1	1	1	Translocon-associated protein subunit alpha precursor
g7969.t1	12580	27.19	2	3	3	1	2	2	Large subunit ribosomal protein L30e
g8002.t1	32794	14	2	2	2	3	3	3	Adenine nucleotide translocase
g821.t1	49384	4.85	2	3	3	NA	NA	NA	SecY translocase
g8283.t1	84850	4.31	2	2	2	1	1	1	NA
g8353.t1	27569	10.74	2	3	3	1	1	1	NA
g8876.t1	88939	8.49	2	2	2	3	3	3	Transitional endoplasmic reticulum ATPase
g9134.t1	7453	29.23	2	2	2	1	1	1	NA
g9643.t1	65414	3.8	2	3	3	2	2	2	NA
g10034.t1	35636	14.97	1	1	1	4	4	4	Glyceraldehyde-3-phosphate dehydrogenase
g10080.t1	35933	10.19	1	1	1	3	3	3	Pyrimidine-specific ribonucleoside hydrolase RihA
g10226.t1	8562	15.79	1	2	2	1	2	2	Ribosomal protein L35a
g10249.t1	12824	12.82	1	1	1	1	1	1	NA
g1069.t1	49855	2.22	1	1	1	NA	NA	NA	Citrate synthase
g107.t1	45349	2.49	1	1	1	1	1	1	Leukocyte elastase inhibitor
g10826.t1	75464	1.6	1	1	1	NA	NA	NA	NA
g11199.t1	25320	5.09	1	1	1	NA	NA	NA	Transmembrane emp24 domain-containing protein eca
g11203.t1	45443	3.12	1	1	1	NA	NA	NA	Medium-chain specific acyl-CoA dehydrogenase
g11414.t1	90706	1.01	1	1	1	NA	NA	NA	NA
g11435.t1	120457	0.77	1	2	2	1	2	2	NA
g11454.t1	23600	5.5	1	1	1	NA	NA	NA	NA
g11607.t1	11687	9	1	1	1	1	1	1	Ribosomal protein (Fragment)
g11642.t1	20943	5.91	1	1	1	NA	NA	NA	NA
g11786.t1	106688	0.77	1	2	2	1	2	2	NA
g11793.t1	20875	5.56	1	1	1	NA	NA	NA	Receptor expression-enhancing protein 5/6
g11819.t1	16832	8.78	1	1	1	1	1	1	Actin depolymerizing factor
g11841.t1	106437	1.19	1	1	1	1	1	1	NA
g11920.t1	93475	2.34	1	1	1	1	1	1	Mannosyl-oligosaccharide glucosidase
g12024.t1	50038	2.28	1	1	1	NA	NA	NA	Chitooligosaccharidolytic beta-N-acetylglucosaminidase
g12041.t1	23328	6.57	1	1	1	NA	NA	NA	NA
g12228.t1	34181	9.78	1	1	1	1	1	1	NA
g12249.t1	82748	1.96	1	1	1	1	2	2	Heat shock cognate protein HSP 90-beta
g12308.t1	96567	3.31	1	1	1	1	3	3	Coatomer subunit gamma
g12444.t1	42730	4.66	1	1	1	NA	NA	NA	NA
g12533.t1	99311	1.28	1	1	1	1	1	1	NA
g12611.t1	37292	4.18	1	1	1	1	1	1	NA
g12817.t1	22759	5.31	1	1	1	NA	NA	NA	ADP ribosylation factor
g12892.t1	108957	1.17	1	5	5	2	7	7	NA
g12977.t1	24325	5.05	1	1	1	1	1	1	NA
g13106.t1	80038	2.2	1	1	1	NA	NA	NA	NA
g13391.t1	79809	1.79	1	1	1	NA	NA	NA	NA
g13472.t1	71028	3.77	1	1	1	2	2	2	NA
g13577.t1	13594	23.14	1	1	1	2	2	2	Eukaryotic translation initiation factor 3 subunit J
g13578.t1	37397	3.63	1	1	1	NA	NA	NA	NA
g13588.t1	26429	3.83	1	1	1	1	1	1	Ribosomal protein S5 isoform A
g13994.t1	56401	2.1	1	1	1	NA	NA	NA	Paramyosin, long form
g14011.t1	56016	6.85	1	1	1	4	5	5	Aldehyde dehydrogenase, mitochondrial precursor
g14212.t1	42101	6.78	1	1	1	2	2	2	Fatty alcohol acetyltransferase
g14457.t1	16761	6.71	1	1	1	NA	NA	NA	NA
g14621.t1	86063	1.33	1	1	1	NA	NA	NA	NA
g1465.t1	43982	3.21	1	1	1	NA	NA	NA	NA
g14686.t1	34763	4.93	1	1	1	1	1	1	NA
g14952.t1	114835	0.88	1	1	1	1	2	2	NA
g15152.t1	27212	8.94	1	1	1	1	1	1	Short chain dehydrogenase
g15153.t1	25410	5.96	1	2	2	1	2	2	NA
g15349.t1	18579	11.25	1	1	1	NA	NA	NA	NA
g1748.t1	39059	5.93	1	1	1	2	2	2	Phosphate carrier mitochondrial
g17667.t1	36490	2.23	1	2	2	1	1	1	NA
g18360.t1	20825	6.67	1	1	1	1	1	1	Small subunit ribosomal protein S18e
g1869.t1	133441	0.92	1	1	1	NA	NA	NA	NA
g18814.t1	60950	1.52	1	1	1	1	1	1	NA
g18935.t1	40285	4.76	1	1	1	1	1	1	Molecular chaperone
g19132.t1	30664	8.55	1	1	1	2	2	2	Arginine kinase
g19652.t1	25243	4.98	1	1	1	1	2	2	NA
g1968.t1	19167	9.04	1	1	1	NA	NA	NA	NA
g19774.t1	28592	9.76	1	1	1	2	2	2	NA
g2029.t1	30469	9.52	1	1	1	2	2	2	RNA-binding protein musashi
g2033.t1	51903	1.99	1	1	1	NA	NA	NA	NA
g20540.t1	18508	6.79	1	1	1	NA	NA	NA	NA
g20818.t1	41197	1.98	1	1	1	1	1	1	Puromycin-sensitive aminopeptidase
g20948.t1	8360	18.06	1	1	1	NA	NA	NA	NA
g21501.t1	19011	24.7	1	2	2	3	6	6	Lysosomal alpha-mannosidase (Fragment)
g21563.t1	29663	9.49	1	1	1	1	1	1	Ribosomal protein S2
g2172.t1	39952	1.92	1	1	1	NA	NA	NA	Lysosomal aspartic protease precursor
g2193.t1	55739	1.59	1	1	1	NA	NA	NA	ATP synthase subunit beta vacuolar
g21977.t1	75627	1.41	1	1	1	1	1	1	NA
g2220.t1	26656	4.68	1	1	1	1	1	1	Vesicle coat complex COPII GTPase subunit SAR1
g22703.t1	83516	1.65	1	1	1	1	1	1	NA
g23789.t1	8278	22.78	1	1	1	NA	NA	NA	NA
g24380.t1	31192	12.04	1	1	1	2	2	2	NA
g24769.t1	27982	29.88	1	1	1	6	7	7	Ecto-5'-nucleotidase (Fragment)
g25011.t1	16778	26.17	1	2	2	4	6	6	NA
g25395.t1	12087	12.38	1	1	1	1	1	1	NA
g25658.t1	10577	15.73	1	1	1	1	1	1	NA
g2575.t1	20457	5.85	1	1	1	1	2	2	Mitochondrial ATP synthase subunit O
g26235.t1	7624	20.9	1	1	1	1	1	1	NA
g26802.t1	28158	11.74	1	1	1	1	1	1	NA
g27018.t1	21976	7.57	1	1	1	1	1	1	NA
g27585.t1	14849	17.29	1	2	2	2	2	2	Choline dehydrogenase (Fragment)
g3059.t1	62268	1.84	1	1	1	NA	NA	NA	NA
g3260.t1	27279	4.55	1	1	1	NA	NA	NA	Thioredoxin-dependent peroxide mitochondrial
g332.t1	49120	3.28	1	1	1	NA	NA	NA	NA
g3337.t1	46624	2.49	1	1	1	1	1	1	Mitochondrial ubiquinol-cytochrome c reductase core protein II
g3398.t1	45029	2.84	1	1	1	NA	NA	NA	NA
g3443.t1	22174	4.06	1	1	1	1	1	1	Annexin
g3507.t1	38550	5.9	1	1	1	1	1	1	Peptidylglycine alpha-hydroxylating monooxygenase
g354.t1	17226	6.62	1	1	1	NA	NA	NA	Ribosomal protein S16
g3616.t1	233430	0.45	1	2	2	NA	NA	NA	NA
g3715.t1	70533	1.63	1	1	1	NA	NA	NA	Leukotriene A-4 hydrolase
g3726.t1	17985	6.63	1	1	1	1	1	1	Translocon-associated complex TRAP delta subunit
g385.t1	23014	6.06	1	1	1	1	1	1	NA
g3852.t1	23367	12.38	1	1	1	1	1	1	NA
g3959.t1	54272	2.27	1	1	1	NA	NA	NA	NA
g3977.t1	91112	1.01	1	1	1	NA	NA	NA	NA
g408.t1	172306	0.94	1	1	1	NA	NA	NA	NA
g416.t1	23826	3.43	1	2	2	NA	NA	NA	Ribosomal protein L15
g4237.t1	76609	2.04	1	1	1	NA	NA	NA	Alkaline phosphatase, tissue-nonspecific isozyme
g4242.t1	49176	2.93	1	1	1	NA	NA	NA	NA
g4245.t1	9878	14.74	1	1	1	1	1	1	NA
g4531.t1	18304	6.55	1	1	1	NA	NA	NA	Hydroxyacyl-CoA dehydrogenase trifunctional multienzyme complex subunit alpha
g4533.t1	28118	5.81	1	1	1	NA	NA	NA	Trifunctional enzyme subunit mitochondrial
g465.t1	47934	3.08	1	1	1	NA	NA	NA	NA
g4816.t1	10754	10.89	1	1	1	1	1	1	NA
g5016.t1	17571	15.23	1	1	1	1	1	1	NA
g5064.t1	47063	6.68	1	1	1	1	1	1	Enolase
g5201.t1	55638	1.82	1	1	1	NA	NA	NA	Catalase
g5307.t1	30204	6.09	1	1	1	NA	NA	NA	NA
g5466.t1	20555	12.78	1	1	1	2	3	3	Signal peptidase complex catalytic subunit SEC11
g5494.t1	21817	5.7	1	1	1	1	1	1	NA
g5500.t1	84633	2.38	1	1	1	NA	NA	NA	NA
g5514.t1	16953	11.18	1	1	1	NA	NA	NA	NA
g566.t1	19977	6.11	1	1	1	NA	NA	NA	NA
g5708.t1	124630	2.59	1	1	1	2	2	2	Spectrin
g5997.t1	122818	0.94	1	1	1	NA	NA	NA	NA
g6087.t1	47419	2.61	1	1	1	1	1	1	NA
g6244.t1	59912	11.49	1	2	2	4	5	5	Trehalase
g634.t1	20469	8.38	1	1	1	NA	NA	NA	Mitochondrial cytochrome c oxidase subunit IV
g6386.t1	11626	29.82	1	1	1	NA	NA	NA	NA
g6700.t1	23303	5.31	1	1	1	NA	NA	NA	NA
g6755.t1	13687	11.57	1	1	1	1	1	1	Ecto-nucleotidase (Fragment)
g6787.t1	36246	7.86	1	1	1	1	1	1	NA
g699.t1	23401	7.14	1	1	1	NA	NA	NA	Myosin regulatory light chain
g7129.t1	60495	2.22	1	1	1	1	1	1	Aldehyde dehydrogenase, dimeric NADP-preferring
g7141.t1	26578	5.7	1	1	1	NA	NA	NA	NA
g7229.t1	20633	7.61	1	1	1	1	1	1	Muscle-specific protein 20
g732.t1	11293	13.68	1	1	1	1	1	1	NA
g785.t1	28918	20.72	1	1	1	3	3	3	Ribosomal protein S6 (Fragment)
g7864.t1	32455	3.99	1	1	1	NA	NA	NA	NA
g7903.t1	16589	21.68	1	2	2	3	3	3	Ribosomal protein L14
g7964.t1	45018	3.38	1	1	1	NA	NA	NA	NA
g8001.t1	15251	7.86	1	1	1	NA	NA	NA	NA
g8024.t1	83777	0.95	1	1	1	NA	NA	NA	NA
g8216.t1	33361	3.41	1	1	1	1	1	1	NA
g8239.t1	33175	3.29	1	2	2	NA	NA	NA	Lysosome-associated membrane glycoprotein 1
g8285.t1	38037	3.9	1	1	1	NA	NA	NA	NA
g8451.t1	12456	11.21	1	1	1	1	1	1	NA
g8500.t1	134623	1.1	1	1	1	NA	NA	NA	NA
g8679.t1	34145	4.04	1	1	1	NA	NA	NA	Ribosomal protein L5
g8711.t1	20791	6.04	1	1	1	1	1	1	NA
g8740.t1	43911	8.13	1	1	1	1	1	1	Fructose-bisphosphate aldolase
g8915.t1	13674	13.82	1	1	1	NA	NA	NA	NA
g899.t1	86463	1.28	1	1	1	1	1	1	NA
g92.t1	16016	12.59	1	1	1	2	2	2	Blast:Nucleoprotein TPR
g9327.t1	11679	45.13	1	1	1	3	3	3	Ribosomal protein LP2
g9570.t1	17816	8.23	1	1	1	NA	NA	NA	Ribosomal protein 1
g9610.t1	50678	4.28	1	1	1	1	1	1	Fatty acid beta-oxidation complex subunit beta
g9705.t1	24399	3.83	1	1	1	1	1	1	Transmembrane emp24 domain-containing protein bai
g9726.t1	50250	4.86	1	1	1	NA	NA	NA	NA
g9812.t1	67289	2.19	1	1	1	NA	NA	NA	NA
g9910.t1	14457	30.08	1	1	1	3	4	4	Odorant-binding protein 3
g10473.t1	16778	5.41	NA	NA	NA	1	1	1	NA
g10682.t1	23461	8.29	NA	NA	NA	1	1	1	NA
g10788.t1	24782	6.9	NA	NA	NA	1	1	1	NA
g11523.t1	68974	3.96	NA	NA	NA	2	2	2	Very long-chain specific acyl-CoA dehydrogenase
g11874.t1	36106	3.75	NA	NA	NA	1	1	1	NA
g12336.t1	79614	1.72	NA	NA	NA	1	1	1	NA
g12970.t1	20156	14.04	NA	NA	NA	2	2	2	Coatomer protein complex subunit zeta
g13648.t1	53459	2.42	NA	NA	NA	1	1	1	NA
g14301.t1	19010	4.82	NA	NA	NA	1	1	1	Ribosomal protein 6
g14524.t1	20286	6.11	NA	NA	NA	1	1	1	NA
g1500.t1	34078	8.63	NA	NA	NA	2	2	2	40S ribosomal protein SA
g15068.t1	51148	1.81	NA	NA	NA	1	1	1	NA
g15224.t1	51658	3.04	NA	NA	NA	1	1	1	Polyadenylate-binding protein 1
g15500.t1	65912	3.12	NA	NA	NA	1	1	1	NA
g15643.t1	49002	2.12	NA	NA	NA	1	1	1	NA
g15809.t1	153363	0.54	NA	NA	NA	1	1	1	NA
g15893.t1	33269	4.14	NA	NA	NA	1	1	1	NA
g15987.t1	134196	1.14	NA	NA	NA	1	1	1	NA
g16252.t1	118871	0.67	NA	NA	NA	1	1	1	NA
g16496.t1	7915	14.08	NA	NA	NA	1	1	1	NA
g1671.t1	68076	2.45	NA	NA	NA	1	1	1	Vacuolar ATP synthase catalytic subunit A
g186.t1	15511	11.26	NA	NA	NA	1	1	1	Superoxide dismutase [Cu-Zn]
g18649.t1	15307	16.79	NA	NA	NA	2	2	2	Ribosomal protein rps19
g1887.t1	38913	4.55	NA	NA	NA	1	1	1	NA
g22206.t1	15778	8.45	NA	NA	NA	1	1	1	NA
g2224.t1	65403	1.66	NA	NA	NA	1	2	2	Transketolase
g23411.t1	59078	3.76	NA	NA	NA	2	2	2	NA
g2355.t1	19537	6.18	NA	NA	NA	1	1	1	NA
g2472.t1	79817	2.26	NA	NA	NA	1	1	1	Transferrin
g249.t1	26541	6.81	NA	NA	NA	1	1	1	Ribosomal protein L1
g26195.t1	34929	3.68	NA	NA	NA	1	1	1	NA
g26590.t1	11432	9.9	NA	NA	NA	1	1	1	NA
g27649.t1	21658	5.32	NA	NA	NA	1	1	1	NA
g27935.t1	21017	7.22	NA	NA	NA	1	1	1	NA
g28919.t1	11444	7.92	NA	NA	NA	1	1	1	NA
g29741.t1	7311	21.67	NA	NA	NA	1	1	1	NA
g2999.t1	10040	10.23	NA	NA	NA	1	1	1	Ribosomal protein S15
g329.t1	41377	3.16	NA	NA	NA	1	1	1	Procollagen-lysine,2-oxoglutarate 5-dioxygenase
g3442.t1	14887	5.97	NA	NA	NA	1	1	1	NA
g3528.t1	165668	0.55	NA	NA	NA	1	1	1	NA
g3640.t1	26208	7.79	NA	NA	NA	2	2	2	Blast:Protein canopy homolog 2
g3853.t1	17398	6.83	NA	NA	NA	1	1	1	Isocitrate dehydrogenase [NAD] subunit alpha, mitochondrial
g3999.t1	35966	4.38	NA	NA	NA	1	1	1	NA
g4000.t1	14076	8.8	NA	NA	NA	1	1	1	NA
g4524.t1	21331	8.11	NA	NA	NA	1	1	1	NA
g469.t1	22369	7.77	NA	NA	NA	1	1	1	Venom protein 8
g4759.t1	29778	4.98	NA	NA	NA	1	1	1	NA
g5010.t1	17013	6.12	NA	NA	NA	1	1	1	Ribosomal protein S15 isoform B
g5387.t1	19370	8.94	NA	NA	NA	1	1	1	NA
g5610.t1	9746	13.95	NA	NA	NA	1	1	1	NA
g5976.t1	16701	8.97	NA	NA	NA	1	1	1	NA
g7099.t1	46136	2.77	NA	NA	NA	1	2	2	NA
g729.t1	14628	7.58	NA	NA	NA	1	1	1	NA
g7363.t1	32176	9.25	NA	NA	NA	1	1	1	NA
g8413.t1	28120	4.94	NA	NA	NA	1	2	2	NA
g8480.t1	20445	7.57	NA	NA	NA	1	1	1	Peptidyl-prolyl cis-trans isomerase
g9031.t1	100853	1.01	NA	NA	NA	1	2	2	Staphylococcal nuclease domain-containing protein
g9235.t1	18029	7.1	NA	NA	NA	1	1	1	Ribosomal protein 4
g9493.t1	70990	1.89	NA	NA	NA	1	1	1	NA
g9652.t1	106140	3.13	NA	NA	NA	2	2	2	Coatomer protein complex subunit beta 1
g9718.t1	15980	7.3	NA	NA	NA	1	1	1	50S small subunit ribosomal protein L23
g9735.t1	35159	4.25	NA	NA	NA	1	1	1	NA
